# An optimized approach for multiplexing single-nuclear ATAC-seq using oligonucleotide conjugated antibodies

**DOI:** 10.1101/2022.12.22.521637

**Authors:** Betelehem Solomon Bera, Taylor V. Thompson, Eric Sosa, Hiroko Nomaru, David Reynolds, Robert A. Dubin, Shahina B. Maqbool, Deyou Zheng, Bernice E. Morrow, John M. Greally, Masako Suzuki

## Abstract

**Background:** Single-cell technologies to analyze transcription and chromatin structure have been widely used in many research areas to reveal the functions and molecular properties of cells at single-cell resolution. Sample multiplexing techniques are valuable when performing single-cell analysis, reducing technical variation and permitting cost efficiencies. Several commercially available methods are available and have been used in many scRNA-seq studies. On the other hand, while several methods have been published, the multiplexing techniques for single nuclear Assay for Transposase-Accessible Chromatin (snATAC)-seq assays remain under development. We developed a simple nucleus hashing method using oligonucleotide conjugated antibodies recognizing nuclear pore complex proteins, NuHash, to perform snATAC-seq library preparations by multiplexing.

**Results:** We performed multiplexing snATAC-seq analyses on the mixture of human and mouse cell samples (two samples, 2-plex, and four samples, 4-plex) using NuHash. The demultiplexing accuracy of NuHash was high, and only ten out of 9,144 nuclei (2-plex) and 150 of 12,208 nuclei (4-plex) had discordant classifications between NuHash demultiplexing and discrimination using reference genome alignments. We compared results between snATAC-seq and deeply sequenced bulk ATAC-seq on the same samples and found that most of the peaks detected in snATAC-seq were also detected in deeply sequenced bulk ATAC-seq. The bulk ATAC-seq signal intensity was positively correlated with the number of cell subtype clusters detected in snATAC-seq, but not the subset of peaks detected in all clusters. These subsets of snATAC-seq peaks showed different distributions over different genomic features, suggesting that the peak intensities of bulk ATAC-seq can be used to identify different types of functional loci.

**Conclusions:** Our multiplexing method using oligo-conjugated anti-nuclear pore complex proteins, NuHash, permits high accuracy demultiplexing of samples. The NuHash protocol is straightforward, it works on frozen samples, and requires no modifications for snATAC-seq library preparation.
