## Supplemental Tables for "An optimized approach for multiplexing single-nuclear ATAC-seq using oligonucleotide conjugated antibodies"

### Sheet: Supple_Table_1
Supple Table 1: NuHash oligo sequences
Oligo name	Sequence
NuHash-1	/5AmMC12/CGGAGATGTGTATAAGAGACAGNNNNNNNNNNGTCAACTCTTTAGCGNNNNNNNNNCTGTCTCTTATACACATCTGACGCTGCCGAC*G*A
NuHash-2	/5AmMC12/CGGAGATGTGTATAAGAGACAGNNNNNNNNNNTGATGGCCTATTGGGNNNNNNNNNCTGTCTCTTATACACATCTGACGCTGCCGAC*G*A
NuHash-3	/5AmMC12/CGGAGATGTGTATAAGAGACAGNNNNNNNNNNTTCCGCCTCTCTTTGNNNNNNNNNCTGTCTCTTATACACATCTGACGCTGCCGAC*G*A
NuHash-4	/5AmMC12/CGGAGATGTGTATAAGAGACAGNNNNNNNNNNAGTAAGTTCAGCGTANNNNNNNNNCTGTCTCTTATACACATCTGACGCTGCCGAC*G*A
* indicates a phosphorothioated bond; 5AmMC12 indicates 5' Amino Modifier C12

### Sheet: Supple_Table_2
Supple Table 2: Seuqnce statistics by library (scATAC-seq)
	Sequenced read pairs	Estimated number of cells (GRCh38)	Estimated number of cells (mm10)	Median high-quality fragments per cell	Median high-quality fragments per cell (mm10)	Fraction of high-quality fragments overlapping peaks (GRCh38)	Fraction of high-quality fragments overlapping peaks (mm10)	Percent duplicates
2-plex	446720359	6997	9285	3032	4999	0.592	0.614	0.335
4-plex	353484777	17283	16965	1772	2208	0.642	0.707	0.134

### Sheet: Supple_Table_3
Supple Table 3: Seuqnce statistics by library (bulk ATAC-seq)
Library name	Total Sequences	Mapped (%)	Properly paired (%)	Reads pairs used	Read pair duplicates	Read pair optical duplicates	Duplication (%)	QC	Number of OCRs detected	Reads in OCRs (%)
HPC7-1	676807616	99.48	97.83	299009574	108489739	54691960	0.363873	Pass	132852	68.2
HPC7-2	121264455	99.68	98.33	51192547	9612603	4679661	0.188339	Pass	93131	51
HPC7-3	17429	99.48	97.82	6911	64	57	0.009237	Failed
HPC7-4	221367600	99.61	98.65	90654130	20881603	9875166	0.23118	Pass	103794	58.8
HPC7-5	133704030	99.55	98.02	58676511	14204910	7084255	0.242804	Pass	98270	68.3
HPC7-6	148002925	99.67	99.67	61263809	10850199	5827080	0.177668	Pass	84593	38.8
HPC7-7	156697380	99.66	98.66	69815008	14909267	7315366	0.214344	Pass	105113	54.6
HPC7-8	157198144	99.67	97.74	70101000	15152511	7109563	0.216712	Pass	124126	63.8
QC, quality check; OCR, open chromatin regions

### Sheet: Supple_Table_4
Supple Table 4: a list of identified TAPEs
Chromosome*	Start	End	Feature	ID	Feature Strand	Type	Feature Orientation	Distance	SRR9300353Aligned.sortedByCoord.out.bam	SRR9300354Aligned.sortedByCoord.out.bam	SRR9300355Aligned.sortedByCoord.out.bam
1	55811913	55813464	Plcl1	ENSMUSG00000038349	+	ENSMBL_Gtf_MM10gene	upstream	57628	0.0577102	0.111585	0.16482
1	86003937	86005143	Gm18180	ENSMUSG00000099342	-	ENSMBL_Gtf_MM10gene	upstream	9260	0.321558	0.358699	0.423862
1	86497420	86507579	Ptma	ENSMUSG00000026238	+	ENSMBL_Gtf_MM10gene	downstream	19147	0.0705246	0.0823854	0.0944147
1	94031504	94036892	Pdcd1	ENSMUSG00000026285	-	ENSMBL_Gtf_MM10gene	upstream	1413	0.0664808	0.0482037	0.0771342
1	94073628	94080233	Pdcd1	ENSMUSG00000026285	-	ENSMBL_Gtf_MM10gene	downstream	21075	0.117505	0.0830158	0.106487
1	94085715	94087303	Pdcd1	ENSMUSG00000026285	-	ENSMBL_Gtf_MM10gene	downstream	33162	0.0751553	0.0726578	0.0804911
1	141325833	141327036	Gm22016	ENSMUSG00000089418	+	ENSMBL_Gtf_MM10gene	upstream	11365	0.0495937	0.0479457	0.0531148
1	171657521	171662802	Slamf7	ENSMUSG00000038179	-	ENSMBL_Gtf_MM10gene	downstream	4486	0.0791321	0.109289	0.133179
1	171663339	171664679	Slamf7	ENSMUSG00000038179	-	ENSMBL_Gtf_MM10gene	downstream	10304	0.0667907	0.107619	0.262286
1	172422756	172424596	Gm37145	ENSMUSG00000102278	-	ENSMBL_Gtf_MM10gene	downstream	31767	0.0973018	0.0313561	0.121578
1	178308163	178311726	B230369F24Rik	ENSMUSG00000086350	-	ENSMBL_Gtf_MM10gene	upstream	1602	0.0921464	0.145774	0.0448584
1	184572494	184574458	Gm23349	ENSMUSG00000089057	-	ENSMBL_Gtf_MM10gene	upstream	5651	0.227904	0.176264	0.21154
2	9680919	9682771	Gm37866	ENSMUSG00000104276	-	ENSMBL_Gtf_MM10gene	downstream	49578	0.0322239	0.0934591	0.0345117
2	18765067	18768196	Gm20539	ENSMUSG00000092353	-	ENSMBL_Gtf_MM10gene	downstream	4205	0.696309	0.691612	0.531216
2	30387192	30389942	Miga2	ENSMUSG00000026858	+	ENSMBL_Gtf_MM10gene	upstream	1671	0.0542629	0.0419677	0.0813616
2	71651281	71653460	Platr26	ENSMUSG00000064263	+	ENSMBL_Gtf_MM10gene	downstream	65957	0.0684757	0.0397201	0.0440024
2	71659583	71664849	Platr26	ENSMUSG00000064263	+	ENSMBL_Gtf_MM10gene	downstream	54568	0.0680207	0.0931604	0.109275
2	84017405	84022815	Gm13692	ENSMUSG00000084359	-	ENSMBL_Gtf_MM10gene	upstream	11428	0.0717281	0.10135	0.0590928
2	90394473	90395860	Olfr1274	ENSMUSG00000082980	+	ENSMBL_Gtf_MM10gene	downstream	2823	6.64649	0.436692	0.621994
2	120972368	120973750	Ubr1	ENSMUSG00000027272	-	ENSMBL_Gtf_MM10gene	downstream	1653	0.0215874	0.10435	0.0924804
2	122016480	122017837	Ctdspl2	ENSMUSG00000033411	+	ENSMBL_Gtf_MM10gene	upstream	2838	0.0439697	0.106271	0.0470915
2	153273756	153277144	Pofut1	ENSMUSG00000046020	+	ENSMBL_Gtf_MM10gene	upstream	3509	0.17619	0.0596173	0.103785
2	165953738	165958578	Gm11462	ENSMUSG00000082924	+	ENSMBL_Gtf_MM10gene	downstream	1211	0.0740064	0.0894339	0.0462354
2	167356379	167359572	B4galt5	ENSMUSG00000017929	-	ENSMBL_Gtf_MM10gene	downstream	7196	0.0654314	0.0722938	0.0500549
2	167359618	167360832	B4galt5	ENSMUSG00000017929	-	ENSMBL_Gtf_MM10gene	downstream	10435	0.0982895	0.0475116	0.0789509
2	180434860	180446737	Slco4a1	ENSMUSG00000038963	+	ENSMBL_Gtf_MM10gene	downstream	9508	0.0754052	0.0607495	0.0753749
3	20201983	20203227	Cpa3	ENSMUSG00000001865	-	ENSMBL_Gtf_MM10gene	upstream	12393	0.143882	0	0.0770484
3	90495178	90496597	Chtop	ENSMUSG00000001017	-	ENSMBL_Gtf_MM10gene	upstream	2359	0.12615	0.142284	0.157624
3	95649542	95655794	Mcl1	ENSMUSG00000038612	+	ENSMBL_Gtf_MM10gene	downstream	2994	0.100266	0.110782	0.122725
3	113633823	113635091	Gm17954	ENSMUSG00000105836	-	ENSMBL_Gtf_MM10gene	downstream	1639	0.0705802	0.159214	0.0755913
3	115703644	115705558	S1pr1	ENSMUSG00000045092	-	ENSMBL_Gtf_MM10gene	upstream	4875	0.0623612	0.0301444	0.11688
3	153763133	153766376	Gm43833	ENSMUSG00000106011	+	ENSMBL_Gtf_MM10gene	upstream	13542	0.0644229	0.0444872	0.0689968
4	48029135	48030476	Nr4a3	ENSMUSG00000028341	+	ENSMBL_Gtf_MM10gene	downstream	14677	0.0667409	0.193569	0.119132
4	59286488	59288052	Gm12596	ENSMUSG00000086952	+	ENSMBL_Gtf_MM10gene	upstream	23219	0.133539	0.129101	0.204314
4	59290348	59293441	Susd1	ENSMUSG00000038578	-	ENSMBL_Gtf_MM10gene	upstream	21242	0.0771957	0.093288	0.0930109
4	62804919	62808196	Gm24117	ENSMUSG00000077161	+	ENSMBL_Gtf_MM10gene	downstream	4232	0.0819703	0.0704412	0.0780356
4	106809487	106811940	Acot11	ENSMUSG00000034853	-	ENSMBL_Gtf_MM10gene	downstream	4489	0.0729961	0.0588087	0.0390894
4	107363055	107365667	Ndc1	ENSMUSG00000028614	+	ENSMBL_Gtf_MM10gene	downstream	2117	0.0342772	0.11046	0.0244739
4	108342588	108343854	Coa7	ENSMUSG00000048351	+	ENSMBL_Gtf_MM10gene	upstream	1044	0.400586	0.341712	0.40379
4	125077831	125079129	Gm12932	ENSMUSG00000086342	-	ENSMBL_Gtf_MM10gene	upstream	3728	0.666518	1.17764	0.738455
4	134456658	134458326	1700021N21Rik	ENSMUSG00000087343	-	ENSMBL_Gtf_MM10gene	downstream	6487	0.393541	0.293994	0.364007
4	134458409	134459610	1700021N21Rik	ENSMUSG00000087343	-	ENSMBL_Gtf_MM10gene	downstream	8238	0.521601	0.408216	0.558633
4	134462948	134464192	Stmn1	ENSMUSG00000028832	+	ENSMBL_Gtf_MM10gene	downstream	4128	0.0479605	0.115917	0.102731
4	134464199	134465610	Stmn1	ENSMUSG00000028832	+	ENSMBL_Gtf_MM10gene	downstream	2710	0.211441	0.0817657	0.113226
4	136024977	136026180	Rpl11	ENSMUSG00000059291	-	ENSMBL_Gtf_MM10gene	upstream	2085	0.0743906	0.0719185	0.0265574
5	20888902	20890320	Tmem60	ENSMUSG00000045435	+	ENSMBL_Gtf_MM10gene	upstream	2032	0.105199	0.223746	0.405604
5	35050072	35051466	Hgfac	ENSMUSG00000029102	+	ENSMBL_Gtf_MM10gene	upstream	1611	0.107009	0.0620716	0.0458424
5	75323260	75324680	Gm18345	ENSMUSG00000106689	+	ENSMBL_Gtf_MM10gene	downstream	17763	0.294142	0.182808	0.180015
5	75432120	75433821	Gm42800	ENSMUSG00000107386	-	ENSMBL_Gtf_MM10gene	downstream	32748	0.157872	0.169585	0.131507
5	75459421	75462202	Gm42800	ENSMUSG00000107386	-	ENSMBL_Gtf_MM10gene	downstream	60049	0.139511	0.2075	0.172403
5	75463216	75467854	Gm42800	ENSMUSG00000107386	-	ENSMBL_Gtf_MM10gene	downstream	63844	0.051486	0.0684407	0.0689267
5	96948326	96949694	Gm43144	ENSMUSG00000105257	+	ENSMBL_Gtf_MM10gene	upstream	7545	0.0654246	0.042167	0.0934261
6	72396330	72397791	Vamp8	ENSMUSG00000050732	-	ENSMBL_Gtf_MM10gene	downstream	5627	0.0816838	0.118454	0.0437416
6	83130276	83132463	Rtkn	ENSMUSG00000034930	+	ENSMBL_Gtf_MM10gene	downstream	3000	0.272901	0.342982	0.350732
6	86838016	86840464	2610306M01Rik	ENSMUSG00000100164	-	ENSMBL_Gtf_MM10gene	upstream	7935	0.134099	0.141429	0.156677
6	88521688	88524098	Gm44430	ENSMUSG00000107698	+	ENSMBL_Gtf_MM10gene	upstream	1681	0.074298	0.047886	0.0663109
6	91616630	91618655	Gm45218	ENSMUSG00000108308	+	ENSMBL_Gtf_MM10gene	upstream	11116	0.0589446	0.0854787	0.0157824
6	121229456	121232662	Tuba8	ENSMUSG00000030137	+	ENSMBL_Gtf_MM10gene	upstream	2602	0.214117	0.225002	0.289142
7	16758655	16760051	Ap2s1	ENSMUSG00000008036	+	ENSMBL_Gtf_MM10gene	upstream	9361	0.0427422	0.0413218	0.0915536
7	38212259	38215845	Plekhf1	ENSMUSG00000074170	-	ENSMBL_Gtf_MM10gene	upstream	1127	0.0416161	0.112653	0.0445708
7	81772626	81774062	Ramac	ENSMUSG00000038646	+	ENSMBL_Gtf_MM10gene	upstream	3135	0.290867	0.321373	0.200262
7	81777276	81778658	3110040N11Rik	ENSMUSG00000025102	-	ENSMBL_Gtf_MM10gene	upstream	3524	0.237462	0.396531	0.231201
7	101030739	101034280	Gm45070	ENSMUSG00000108895	-	ENSMBL_Gtf_MM10gene	downstream	11871	0.0590028	0.0733398	0.0722193
7	101050218	101052931	Gm5735	ENSMUSG00000109171	-	ENSMBL_Gtf_MM10gene	upstream	8378	0.165008	0.12762	0.223849
7	105725795	105729788	Rrp8	ENSMUSG00000030888	-	ENSMBL_Gtf_MM10gene	upstream	1942	0.0971759	0.13008	0.0640463
8	46858580	46860697	Irf2	ENSMUSG00000031627	+	ENSMBL_Gtf_MM10gene	upstream	11122	0.0845763	0.0681381	0.0603873
8	84281995	84286776	Ccdc130	ENSMUSG00000004994	-	ENSMBL_Gtf_MM10gene	downstream	11615	0.0499463	0.0845015	0.0802386
8	106854101	106856200	Tango6	ENSMUSG00000041949	+	ENSMBL_Gtf_MM10gene	upstream	2662	0.0853012	0.096211	0.12181
8	107559859	107562468	Wwp2	ENSMUSG00000031930	+	ENSMBL_Gtf_MM10gene	upstream	1264	0.0915109	0.0663524	0.012251
8	111960125	111962384	Adat1	ENSMUSG00000031949	-	ENSMBL_Gtf_MM10gene	upstream	4524	0.0924725	0.114942	0.155631
8	111962511	111964139	Adat1	ENSMUSG00000031949	-	ENSMBL_Gtf_MM10gene	upstream	2769	0.183275	0.124029	0.137401
9	32547715	32550687	Fli1	ENSMUSG00000016087	-	ENSMBL_Gtf_MM10gene	downstream	4854	0.0903797	0.0776678	0.0322655
9	65540453	65543524	Plekho2	ENSMUSG00000050721	-	ENSMBL_Gtf_MM10gene	upstream	9174	0.0583114	0.0375824	0.0832685
9	96934340	96936914	Spsb4	ENSMUSG00000046997	-	ENSMBL_Gtf_MM10gene	upstream	6568	0.034783	0.0448362	0.0745051
9	115705606	115706970	Gm48007	ENSMUSG00000110905	+	ENSMBL_Gtf_MM10gene	upstream	23343	0.0874884	0.0422905	0.04685
9	115707287	115711833	Gm48007	ENSMUSG00000110905	+	ENSMBL_Gtf_MM10gene	upstream	25024	0.151017	0.177737	0.203932
9	123922676	123926749	Ccr1	ENSMUSG00000025804	-	ENSMBL_Gtf_MM10gene	upstream	35375	0.351758	0.262136	0.282549
9	123926807	123938823	Ccr1	ENSMUSG00000025804	-	ENSMBL_Gtf_MM10gene	upstream	23301	0.54906	0.506795	0.494913
9	124079232	124080735	Ccr2	ENSMUSG00000049103	+	ENSMBL_Gtf_MM10gene	downstream	21215	0.734475	0.710068	0.552761
10	21192817	21195070	Gm33728	ENSMUSG00000111200	-	ENSMBL_Gtf_MM10gene	upstream	3031	0.23842	0.140859	0.141859
10	62532094	62534206	Kifbp	ENSMUSG00000036955	-	ENSMBL_Gtf_MM10gene	upstream	4420	0.0423882	0.0682993	0.0907954
10	72296580	72297857	Gm9923	ENSMUSG00000053830	+	ENSMBL_Gtf_MM10gene	downstream	11464	0.280333	0.158093	0.450354
10	93131473	93133030	Cdk17	ENSMUSG00000020015	+	ENSMBL_Gtf_MM10gene	downstream	27845	0.229952	0.296414	0.287324
10	93135933	93137153	Cdk17	ENSMUSG00000020015	+	ENSMBL_Gtf_MM10gene	downstream	23722	0.317871	0.472781	0.366627
10	120623544	120626460	4930471E19Rik	ENSMUSG00000112716	-	ENSMBL_Gtf_MM10gene	upstream	6212	0.010235	0.0890537	0.0876931
11	5484679	5486754	Gm11962	ENSMUSG00000085232	-	ENSMBL_Gtf_MM10gene	upstream	8438	0.172575	0.25026	0.154023
11	46446998	46449181	Gm12168	ENSMUSG00000082530	-	ENSMBL_Gtf_MM10gene	upstream	1799	0.369092	0.383258	0.4685
11	69055332	69056634	9330160F10Rik	ENSMUSG00000072809	-	ENSMBL_Gtf_MM10gene	upstream	1084	0.0916513	0.0664542	0.0245396
11	69378998	69380599	Chd3	ENSMUSG00000018474	-	ENSMBL_Gtf_MM10gene	downstream	9592	0.205	0.198187	0.119757
11	69382237	69383445	Cyb5d1	ENSMUSG00000044795	-	ENSMBL_Gtf_MM10gene	upstream	8480	0.0246943	0.167116	0.132238
11	69386289	69387658	Cyb5d1	ENSMUSG00000044795	-	ENSMBL_Gtf_MM10gene	upstream	4267	0.0653768	0.0842724	0.093358
11	70481940	70483698	Zmynd15	ENSMUSG00000040829	+	ENSMBL_Gtf_MM10gene	upstream	15738	0.0848648	0.0820446	0.072712
11	76252328	76254288	Mrm3	ENSMUSG00000038046	+	ENSMBL_Gtf_MM10gene	upstream	1709	0.0608984	0.0147187	0.114139
11	79327597	79329819	Nf1	ENSMUSG00000020716	+	ENSMBL_Gtf_MM10gene	downstream	9874	0.0805814	0.0389518	0.0863026
11	87747214	87753118	Mir142hg	ENSMUSG00000084796	+	ENSMBL_Gtf_MM10gene	downstream	2459	0.151679	0.107535	0.157033
11	114317011	114319464	Gm11692	ENSMUSG00000081548	+	ENSMBL_Gtf_MM10gene	downstream	37665	0.109494	0.0470469	0.0130298
11	119924193	119931178	Gm11767	ENSMUSG00000085207	-	ENSMBL_Gtf_MM10gene	upstream	4625	0.119661	0.111553	0.0823865
12	77224514	77226579	9530018F02Rik	ENSMUSG00000112150	-	ENSMBL_Gtf_MM10gene	upstream	9486	0.086705	0.195589	0.201199
12	86909315	86915766	Irf2bpl	ENSMUSG00000034168	-	ENSMBL_Gtf_MM10gene	downstream	24517	0.124937	0.111839	0.0892052
12	87414485	87417539	Gm8557	ENSMUSG00000114103	+	ENSMBL_Gtf_MM10gene	downstream	2972	0.107499	0.207854	0.0941983
12	115510537	115511777	Ighv1-64	ENSMUSG00000094088	-	ENSMBL_Gtf_MM10gene	downstream	2506	0	0.0930324	0.0772968
13	12467778	12469799	Edaradd	ENSMUSG00000095105	-	ENSMBL_Gtf_MM10gene	upstream	2833	0.0590612	0.0856478	0.0474408
13	24768052	24769489	Gmnn	ENSMUSG00000006715	-	ENSMBL_Gtf_MM10gene	downstream	6129	0.373712	0.461652	0.600367
13	24771024	24772626	Gmnn	ENSMUSG00000006715	-	ENSMBL_Gtf_MM10gene	downstream	9101	0.391119	0.360116	0.458782
13	24775492	24777392	Gmnn	ENSMUSG00000006715	-	ENSMBL_Gtf_MM10gene	downstream	13569	0.0314102	0.106283	0.100921
13	37467128	37469058	Gm47731	ENSMUSG00000114701	+	ENSMBL_Gtf_MM10gene	downstream	2980	0.0618445	0.0597893	0.0331177
13	45452506	45456749	Gm47455	ENSMUSG00000113446	+	ENSMBL_Gtf_MM10gene	upstream	21175	0.0844168	0.0952135	0.128081
13	55618420	55621127	Caml	ENSMUSG00000021501	+	ENSMBL_Gtf_MM10gene	downstream	1878	0.154349	0.0746097	0.141692
13	58167765	58169705	Idnk	ENSMUSG00000050002	+	ENSMBL_Gtf_MM10gene	upstream	3072	0.10767	0.044611	0.0988411
14	46793644	46795120	Gm48933	ENSMUSG00000115003	+	ENSMBL_Gtf_MM10gene	upstream	5114	0.0808542	0.0390837	0.064946
14	53799847	53805245	Trav17	ENSMUSG00000096397	+	ENSMBL_Gtf_MM10gene	downstream	1394	0.110596	0.0962288	0.124371
14	54700770	54702531	Gm29776	ENSMUSG00000114865	-	ENSMBL_Gtf_MM10gene	downstream	1937	0.0508322	0.0819049	0.0725882
14	65514164	65518037	Elp3	ENSMUSG00000022031	-	ENSMBL_Gtf_MM10gene	upstream	12412	0.0847728	0.119208	0.0990452
14	97558854	97560517	null				Not found	0	0.0717678	0.0346915	0.0576474
14	106330847	106332047	Gm36107	ENSMUSG00000115439	+	ENSMBL_Gtf_MM10gene	upstream	59599	0.248588	0.288393	0.159742
14	118179279	118181745	Gpr180	ENSMUSG00000022131	+	ENSMBL_Gtf_MM10gene	upstream	16018	0.0605096	0.093598	0.0648056
15	5127321	5130268	Gm10250	ENSMUSG00000068706	-	ENSMBL_Gtf_MM10gene	downstream	6186	0.0202547	0.0685356	0.086771
15	27723126	27727152	Trio	ENSMUSG00000022263	-	ENSMBL_Gtf_MM10gene	upstream	3499	0.0963796	0.0716744	0.103222
15	36750027	36752429	Ywhaz	ENSMUSG00000022285	-	ENSMBL_Gtf_MM10gene	upstream	18341	0.0869696	0.0360341	0.0665316
15	83473076	83475463	Ttll1	ENSMUSG00000022442	-	ENSMBL_Gtf_MM10gene	upstream	8306	0.137525	0.0362604	0.0669495
15	85177075	85178459	Gm19277	ENSMUSG00000115924	-	ENSMBL_Gtf_MM10gene	downstream	20943	0.237119	0	0.0230867
15	96099290	96101171	D030018L15Rik	ENSMUSG00000078925	-	ENSMBL_Gtf_MM10gene	downstream	19737	0	0.168701	0.13592
16	30184013	30189597	1700025H01Rik	ENSMUSG00000101888	+	ENSMBL_Gtf_MM10gene	downstream	5474	0.155024	0.196384	0.148855
16	36097343	36098864	Ccdc58	ENSMUSG00000075229	+	ENSMBL_Gtf_MM10gene	upstream	5223	0.0980796	0.0568922	0.105043
16	91351496	91356261	Gm24695	ENSMUSG00000065811	-	ENSMBL_Gtf_MM10gene	downstream	1712	0.112757	0.193795	0.181143
17	17330817	17333339	AC154200.1	ENSMUSG00000116590	-	ENSMBL_Gtf_MM10gene	upstream	7481	0.354999	0.205921	0.215449
17	26291043	26292450	Hba-ps4	ENSMUSG00000084893	-	ENSMBL_Gtf_MM10gene	downstream	3982	0.148429	0.0204995	0.0681288
17	32071457	32072670	Pdxk-ps	ENSMUSG00000002791	-	ENSMBL_Gtf_MM10gene	upstream	3413	0.0245926	0.0713261	0.158032
17	34992384	34993728	Lsm2	ENSMUSG00000007050	+	ENSMBL_Gtf_MM10gene	upstream	6493	0.133184	0.128758	0.0475466
17	83294086	83299162	Rpl21-ps7	ENSMUSG00000094256	+	ENSMBL_Gtf_MM10gene	upstream	5026	0.0529247	0.0682213	0.0818744
17	83575947	83578123	Kcng3	ENSMUSG00000045053	-	ENSMBL_Gtf_MM10gene	upstream	7834	0.150854	0.106066	0.117502
17	83901525	83904565	1810073O08Rik	ENSMUSG00000117442	+	ENSMBL_Gtf_MM10gene	downstream	13372	0.0490882	0.0664397	0.147205
17	83984098	83992316	8430430B14Rik	ENSMUSG00000117431	+	ENSMBL_Gtf_MM10gene	downstream	6238	0.0399574	0.0526767	0.0661366
17	84109547	84123102	Gm19696	ENSMUSG00000117485	-	ENSMBL_Gtf_MM10gene	upstream	10931	0.207023	0.202273	0.233515
17	84125408	84129382	Gm19696	ENSMUSG00000117485	-	ENSMBL_Gtf_MM10gene	upstream	4651	0.180259	0.0580896	0.193057
18	3254246	3255657	Crem	ENSMUSG00000063889	-	ENSMBL_Gtf_MM10gene	upstream	10391	0.169153	0.122649	0.090581
18	14102671	14104011	null				Not found	0	0.178108	0.129142	0.0715327
19	5035510	5036777	B4gat1	ENSMUSG00000047379	+	ENSMBL_Gtf_MM10gene	downstream	2049	0.0941811	0.0910514	0.0504339
19	6860331	6861796	Ccdc88b	ENSMUSG00000047810	-	ENSMBL_Gtf_MM10gene	downstream	2120	0.0407305	0.0590654	0.109056
19	6866336	6867587	Ccdc88b	ENSMUSG00000047810	-	ENSMBL_Gtf_MM10gene	downstream	8125	0.333847	0.161376	0.306471
19	32955580	32958141	Gm22482	ENSMUSG00000084512	-	ENSMBL_Gtf_MM10gene	upstream	11809	0.139838	0.146457	0.112325
X	4059486	4060690	Gm15258	ENSMUSG00000085978	-	ENSMBL_Gtf_MM10gene	upstream	14332	0.0743289	0.0718588	0.159212
X	150485606	150488774	3110067C02Rik	ENSMUSG00000081187	+	ENSMBL_Gtf_MM10gene	upstream	19450	0.34858	0.346105	0.322879
Y	90733839	90735137	Gm21860	ENSMUSG00000095366	-	ENSMBL_Gtf_MM10gene	upstream	17290	0.0229834	0.0666589	0.0738455
Y	90767256	90769838	Mid1-ps1	ENSMUSG00000095134	+	ENSMBL_Gtf_MM10gene	upstream	3771	0.0924674	0.100569	0.0990324
* mm10
